# Synergistic anti-tumor activity of EGFR inhibition and C/EBPβ antagonism in GBM

**DOI:** 10.64898/2026.04.17.719281

**Authors:** Julia Diehl, Claudio Scuoppo, Rick Ramirez, Mark Koester, Siok Leong, Zachary F. Mattes, Erin Gallagher, Binh Lee, Franco Abbate, Lila Ghamsari, Gene Merutka, Abi Vainstein-Haras, Barry J. Kappel, Jim A. Rotolo

## Abstract

Glioblastoma (GBM) is the most prevalent primary brain cancer, with poor prognosis and limited therapeutic options available. The genetic and cellular heterogeneity characteristic of GBM contributes to poor response rates. Activating mutations of the epidermal growth factor receptor (EGFR) gene are among the most frequent alterations in GBM, occurring in roughly half of cases. Despite the prevalence of EGFR mutations, EGFR inhibition has shown limited success in GBM. The transcription factor C/EBPβ is a master regulator of the mesenchymal transformation in GBM, an aggressive state characterized by increased invasiveness and resistance to chemotherapy. Lucicebtide is a C/EBPβ antagonist peptide with demonstrated single agent activity in patients with recurrent GBM that is currently being evaluated in a clinical trial in combination with radiation and temozolomide in patients with newly-diagnosed GBM (NCT04478279), with emerging data supporting clinical activity in that setting. Here we show that in the TCGA-GBM dataset, patients with EGFR mutations display significant enrichment of a high C/EBPβ activity signature. Functionally, genetic inactivation of EGFR by CRISPR results in synthetic lethality in the presence of lucicebtide in GBM cell lines, and synergistic in vitro cytotoxicity and suppression of C/EBPβ target gene expression was observed in combination experiments with lucicebtide and EGFR inhibitors. Finally, enhanced anti-tumor activity was demonstrated in vivo in the combination setting, as combined subpharmacologic dose levels of lucicebtide and the EGFR inhibitor osimertinib potently suppressed GBM xenograft growth. These data identify EGFR and C/EBPβ dependencies in GBM and support lucicebtide combination with EGFR inhibitors as a potential therapeutic option for a sizable fraction of GBM patients.
