## Supplementary Table 1 for "Synergistic anti-tumor activity of EGFR inhibition and C/EBPβ antagonism in GBM"

### Sheet: S_Table1
Gene
RP11-400K9.4
APCDD1
TACR1
PREX1
PLXNA2
PRUNE2
NTN4
VIT
HIST1H2AC
ABCA13
RARRES3
ID2
MIR1180
PARP9
PARP14
CTNND2
SCUBE3
BAALC
GLDN
FRZB
PRSS35
AMOTL2
MCC
TMPRSS5
GPNMB
GFAP
S100B
CNR1
HRCT1
CEBPD
PLCD3
CAPS
CSF1
AIF1L
ITGB4
ID3
ID1
