## Supplementary Table 2 for "Synergistic anti-tumor activity of EGFR inhibition and C/EBPβ antagonism in GBM"

### Sheet: S_Table2
Hugo_Symbol	Odd-Ratio	P_Value	High LAS_Mutated	High LAS_WT	Frequency Mutation High LAS	Low LAS_Mutated	Low_ LAS_WT	Frequency Mutation Low LAS
EGFR	2.68222	0.00238163	25	49	0.337838	35	184	0.159817
PCLO	2.05882	0.220058	6	68	0.0810811	9	210	0.0410959
DNAH5	1.51449	0.541369	5	69	0.0675676	10	209	0.0456621
SPTA1	1.4209	0.451452	7	67	0.0945946	15	204	0.0684932
OBSCN	1.39819	0.585051	6	68	0.0810811	13	206	0.0593607
PTEN	1.30522	0.435019	21	53	0.283784	51	168	0.232877
TTN	1.17629	0.628942	18	56	0.243243	47	172	0.214612
PKHD1	0.985714	1	4	70	0.0540541	12	207	0.0547945
IDH1	0.985714	1	4	70	0.0540541	12	207	0.0547945
MUC16	0.907162	1	9	65	0.121622	29	190	0.13242
TP53	0.832553	0.649954	18	56	0.243243	61	158	0.278539
ATRX	0.762777	0.806822	5	69	0.0675676	19	200	0.086758
RB1	0.762777	0.806822	5	69	0.0675676	19	200	0.086758
NRXN2	0.728873	0.767961	3	71	0.0405405	12	207	0.0547945
HYDIN	0.728873	0.767961	3	71	0.0405405	12	207	0.0547945
LRP1	0.574648	0.576381	3	71	0.0405405	15	204	0.0684932
PIK3R1	0.502071	0.42352	3	71	0.0405405	17	202	0.0776256
LRP2	0.444774	0.305864	3	71	0.0405405	19	200	0.086758
NF1	0.420423	0.21354	3	71	0.0405405	20	199	0.0913242
PIK3C2B	0.406746	0.373894	2	72	0.027027	14	205	0.0639269
MUC17	0.377778	0.255418	2	72	0.027027	15	204	0.0684932
RYR2	0.34331	0.102161	3	71	0.0405405	24	195	0.109589
PIK3CA	0.292398	0.116591	2	72	0.027027	19	200	0.086758
FLG	0.225694	0.032503	2	72	0.027027	24	195	0.109589
HMCN1	0.200587	0.126428	1	73	0.0135135	14	205	0.0639269
