## Supplementary Table 4 for "Synergistic anti-tumor activity of EGFR inhibition and C/EBPβ antagonism in GBM"

### Sheet: Sheet1
Gene	Orientation	Primer Sequence
ID1	F	CTGCTCTACGACATGAACGG
ID1	R	GAAGGTCCCTGATGTAGTCGAT
ID2	F	AGTCCCGTGAGGTCCGTTAG
ID2	R	AGTCGTTCATGTTGTATAGCAGG
ID3	F	GAGAGGCACTCAGCTTAGCC
ID3	R	TCCTTTTGTCGTTGGAGATGAC
CEBPβ
CEBPβ
BIRC3	F	TGAAGAGTGCTGACACCTTTG
BIRC3	R	GGAAAAGCTGAATACGTGGACAA
CCNB1
CCNB1
BCL2
BCL2
SAP00260	BIRC3	NA	NA	qPCR	F	TGAAGAGTGCTGACACCTTTG
SAP00261	BIRC3	NA	NA	qPCR	R	GGAAAAGCTGAATACGTGGACAA
